# Functional characterization of QT interval associated *SCN5A* enhancer variants identify combined additive effects

**DOI:** 10.1101/2024.03.11.584440

**Authors:** Lavanya Gunamalai, Parul Singh, Brian Berg, Leilei Shi, Ernesto Sanchez, Alexa Smith, Ghislain Breton, Mark T Bedford, Darius Balciunas, Ashish Kapoor

**Affiliations:** Institute of Molecular Medicine, University of Texas Health Science Center at Houston, Houston, Texas 77030; Department of Integrative Biology and Pharmacology, McGovern Medical School, University of Texas Health Science Center at Houston, Houston, Texas 77030; Department of Epigenetics and Molecular Carcinogenesis, University of Texas MD Anderson Cancer Center, Houston, Texas 77030; Department of Biology, College of Science and Technology, Temple University, Philadelphia, Pennsylvania 19122

**Keywords:** *SCN5A*, enhancer, variant, QT interval, additive, transcription factor

## Abstract

Several empirical and theoretical studies suggest presence of multiple enhancers per gene that collectively regulate gene expression, and that common sequence variation impacting on the activities of these enhancers is a major source of inter-individual variability in gene expression. However, for vast majority of genes, enhancers and the underlying regulatory variation remains unknown. Even for the genes with well-characterized enhancers, the nature of the combined effects from multiple enhancers and their variants, when known, on gene expression regulation remains unexplored. Here, we have evaluated the combined effects from five *SCN5A* enhancers and their regulatory variants that are known to collectively correlate with *SCN5A* cardiac expression and underlie QT interval association in the general population. Using small deletions centered at the regulatory variants in episomal reporter assays in a mouse cardiomyocyte cell line we demonstrate that the variants and their flanking sequences play critical role in individual enhancer activities, likely being a transcription factor (TF) binding site. By performing oligonucleotide-based pulldown assays on predicted TFs we identify the TFs likely driving allele-specific enhancer activities. Using all 32 possible allelic synthetic constructs in reporter assays, representing the five biallelic enhancers in tandem in their genomic order, we demonstrate combined additive effects on overall enhancer activities. Using transient enhancer assays in developing zebrafish embryos we demonstrate the four out the five enhancer elements act as enhancers *in vivo*. Together, these studies extend the previous findings to uncover the TFs driving the enhancer activities of QT interval associated *SCN5A* regulatory variants, reveal the additive effects from allelic combinations of these regulatory variants, and prove their potential to act as enhancers *in vivo*.
