## Supplementary material for "Functional characterization of QT interval associated *SCN5A* enhancer variants identify combined additive effects": Dataset S1

### Sheet: Sheet1
Name	Region (hg38) or Sequence	Notes
rs7373779_element	chr3:38,552,286-38,552,649	rs7373779 centered element
rs41312411_element	chr3:38,579,620-38,579,952	rs41312411 centered element
rs11710077_element	chr3:38,616,223-38,616,571	rs11710077 centered element
rs13097780_element	chr3:38,641,249-38,641,657	rs13097780 centered element
rs6801957_element	chr3:38,725,594-38,726,063	rs6801957 centered element
rs7373779_NheI_F	ATGAGCTAGCTCTTATATGGCCCAAGTGCCCTTTC	Forward primer for rs7373779 centered element deletion allele cloning in NheI-XhoI digested pGL4.23
rs7373779_11nt_del_up_R	TGTTTCCTCTTCTGGGATGGCATCTGCTCACTTCC	Internal reverse primer with rs7373779 centered 11 base deletion
rs7373779_11nt_del_down_F	TGAGCAGATGCCATCCCAGAAGAGGAAACAGAGGT	Internal forward primer with rs7373779 centered 11 base deletion
rs7373779_XhoI_R	ATGACTCGAGGGACAGTCTCAGAGGCTTTGGAAG	Reverse primer for rs7373779 centered element deletion allele cloning in NheI-XhoI digested pGL4.23
rs41312411_NheI_F	ATGAGCTAGCGGCCTCCATCTCACTGAAGACTC	Forward primer for rs41312411 centered element deletion allele cloning in NheI-XhoI digested pGL4.23
rs41312411_11nt_del_up_R	CACCCTTCCAGGGAGGGAGTTATGCCAGGCCGGCC	Internal reverse primer with rs41312411 centered 11 base deletion
rs41312411_11nt_del_down_F	GCCTGGCATAACTCCCTCCCTGGAAGGGTGCAGCT	Internal forward primer with rs41312411 centered 11 base deletion
rs41312411_XhoI_R	ATGACTCGAGCCTTCTCTTGAGCCCATTGACTC	Reverse primer for rs41312411 centered element deletion allele cloning in NheI-XhoI digested pGL4.23
rs11710077_NheI_F	ATGAGCTAGCGCCTCCATTCATTGTCTGCCTTC	Forward primer for rs11710077 centered element deletion allele cloning in NheI-XhoI digested pGL4.23
rs11710077_11nt_del_up_R	GTAAGTCCTCTTTTAAACTCATGATTGCTCTCCCA	Internal reverse primer with rs11710077 centered 11 base deletion
rs11710077_11nt_del_down_F	GAGCAATCATGAGTTTAAAAGAGGACTTACAGGGT	Internal forward primer with rs11710077 centered 11 base deletion
rs11710077_XhoI_R	ATGACTCGAGCCCTGTGTCATACCAAGCATTC	Reverse primer for rs11710077 centered element deletion allele cloning in NheI-XhoI digested pGL4.23
rs13097780_NheI_F	ATGAGCTAGCGATGGGAGAGTCTGAGGAGCCT	Forward primer for rs13097780 centered element deletion allele cloning in NheI-XhoI digested pGL4.23
rs13097780_11nt_del_up_R	GAGGAGGACCCGGTCCATTTCATTTCATCCCTGCC	Internal reverse primer with rs13097780 centered 11 base deletion
rs13097780_11nt_del_down_F	GGATGAAATGAAATGGACCGGGTCCTCCTCCAGAG	Internal forward primer with rs13097780 centered 11 base deletion
rs13097780_XhoI_R	ATGACTCGAGCCTTTCAGTGAAGAGAGTGGCTAC	Reverse primer for rs13097780 centered element deletion allele cloning in NheI-XhoI digested pGL4.23
rs6801957_NheI_F	ATGAGCTAGCAAGGCTAGATCTGCATCATTCAG	Forward primer for rs6801957 centered element deletion allele cloning in NheI-XhoI digested pGL4.23
rs6801957_11nt_del_up_R	TTACATGCCTTTGTCAGAGAGCATGAACTCTGTGA	Internal reverse primer with rs6801957 centered 11 base deletion
rs6801957_11nt_del_down_F	GAGTTCATGCTCTCTGACAAAGGCATGTAAAATAT	Internal forward primer with rs6801957 centered 11 base deletion
rs6801957_XhoI_R	ATGACTCGAGTCAACCCTCGCTAACCTCTTCTC	Reverse primer for rs6801957 centered element deletion allele cloning in NheI-XhoI digested pGL4.23
RVPrimer3	CTAGCAAAATAGGCTGTCCC	pGL4.23 backbone forward sequencing primer
pGL4.23Rev	GTCTTCGAGTGGGTAGAATG	pGL4.23 backbone reverse sequencing primer
rs7373779_element_short	chr3:38,552,379-38,552,508	rs7373779 centered short element used in combinatorial experiment
rs41312411_element_short	chr3:38,579,692-38,579,812	rs41312411 centered short element used in combinatorial experiment
rs11710077_element_short	chr3:38,616,336-38,616,461	rs11710077 centered short element used in combinatorial experiment
rs13097780_element_short	chr3:38,641,350-38,641,583	rs13097780 centered short element used in combinatorial experiment
rs6801957_element_short	chr3:38,725,770-38,725,894	rs6801957 centered short element used in combinatorial experiment
rs7373779FwOverlap	GAACATTTCTCTGGCCTAACTGGCCGGTACCCCGAGCACTTTATAGCCATCATTTC	Forward primer for rs7373779 centered short element with overlap with KpnI-digested pGL4.23
rs7373779RwOverlap	TCTAGGCCCTTTGCTTCACTAGGTGGCAACTTGGGTAAG	Reverse primer for rs7373779 centered short element with overlap with rs41312411 centered short element
rs41312411FwOverlap	GTTGCCACCTAGTGAAGCAAAGGGCCTAGAGACAGGA	Forward primer for rs41312411 centered short element with overlap with rs7373779 centered short element
rs41312411RwOverlap	TTCCAGCCACTCAGCAAGTACAGTGGCCAGCATTTGTG	Reverse primer for rs41312411 centered short element with overlap with rs11710077 centered short element
rs11710077FwOverlap	CTGGCCACTGTACTTGCTGAGTGGCTGGAAATAGGAG	Forward primer for rs11710077 centered short element with overlap with rs41312411 centered short element
rs11710077RwOverlap	TGGGTGTGTTCTCCTAACATGGCCCCAGACATTCCAC	Reverse primer for rs11710077 centered short element with overlap with rs13097780 centered short element
rs13097780FwOverlap	GTCTGGGGCCATGTTAGGAGAACACACCCACCCTGAA	Forward primer for rs13097780 centered short element with overlap with rs11710077 centered short element
rs13097780RwOverlap	TCAGAAGCATTTTCAGAAGAGCCCACTCTTCCTCAGC	Reverse primer for rs13097780 centered short element with overlap with rs6801957 centered short element
rs6801957FwOverlap	AAGAGTGGGCTCTTCTGAAAATGCTTCTGAGTGGCAG	Forward primer for rs6801957 centered short element with overlap with rs13097780 centered short element
rs6801957RwOverlap	CTTGGCCGCCGAGGCCAGATCTTGATATCCTCGAGCTGCAGTCGTCACTTGTGTTCC	Reverse primer for rs6801957 centered short element with overlap with XhoI-digested pGL4.23
pGG4_polylinker_top	AGCTTCTCGAGGATATCGAATTCGCATGCGGATCCT	Cloning of multiple cloning sites into HindIII-XbaI digested pGG4
pGG4_polylinker_bottom	CTAGAGGATCCGCATGCGAATTCGATATCCTCGAGA	Cloning of multiple cloning sites into HindIII-XbaI digested pGG4
rs7373779_HindIII_F	ATGAAAGCTTTCTTATATGGCCCAAGTGCCCTTTC	Forward primer for rs7373779 centered element alleles cloning in HindIII-XbaI digested pGG4-MCS
rs7373779_XbaI_R	ATGATCTAGAGGACAGTCTCAGAGGCTTTGGAAG	Reverse primer for rs7373779 centered element alleles cloning in HindIII-XbaI digested pGG4-MCS
rs41312411_HindIII_F	ATGAAAGCTTGGCCTCCATCTCACTGAAGACTC	Forward primer for rs41312411 centered element alleles cloning in HindIII-XbaI digested pGG4-MCS
rs41312411_XbaI_R	ATGATCTAGACCTTCTCTTGAGCCCATTGACTC	Reverse primer for rs41312411 centered element alleles cloning in HindIII-XbaI digested pGG4-MCS
rs11710077_HindIII_F	ATGAAAGCTTGCCTCCATTCATTGTCTGCCTTC	Forward primer for rs11710077 centered element alleles cloning in HindIII-XbaI digested pGG4-MCS
rs11710077_XbaI_R	ATGATCTAGACCCTGTGTCATACCAAGCATTC	Reverse primer for rs11710077 centered element alleles cloning in HindIII-XbaI digested pGG4-MCS
rs13097780_HindIII_F	ATGAAAGCTTGATGGGAGAGTCTGAGGAGCCT	Forward primer for rs13097780 centered element alleles cloning in HindIII-XbaI digested pGG4-MCS
rs13097780_XbaI_R	ATGATCTAGACCTTTCAGTGAAGAGAGTGGCTAC	Reverse primer for rs13097780 centered element alleles cloning in HindIII-XbaI digested pGG4-MCS
rs6801957_HindIII_F	ATGAAAGCTTAAGGCTAGATCTGCATCATTCAG	Forward primer for rs6801957 centered element alleles cloning in HindIII-XbaI digested pGG4-MCS
rs6801957_XbaI_R	ATGATCTAGATCAACCCTCGCTAACCTCTTCTC	Reverse primer for rs6801957 centered element alleles cloning in HindIII-XbaI digested pGG4-MCS
pGG4_MCS_F	CATATGGTCGAGCAGAGGTG	pGG4 backbone forward sequencing primer
pGG4_MCS_R	CTATGCTGGAGTACTGGACTGG	pGG4 backbone reverse sequencing primer
rs6801957_SalI_F	AAAGTCGACAAGGCTAGATCTGCATCATTCAG	Forward primer for rs6801957 centered element alleles cloning in SalI-BamHI digested pT2-mcfos-eGFP
rs6801957_BamHI_R	AAAGGATCCTCAACCCTCGCTAACCTCTTCTC	Reverse primer for rs6801957 centered element alleles cloning in SalI-BamHI digested pT2-mcfos-eGFP
pT2_mcfos_eGFP_MCS_F	GCCAGTACACGCTACTCAAAGTTG	pT2_mcfos_eGFP backbone forward sequencing primer
pT2_mcfos_eGFP_MCS_R	AGTCGCGGTTGGAGTAGTAG	pT2_mcfos_eGFP backbone reverse sequencing primer
pGEX-4T1_F	ATAGCATGGCCTTTGCAGG	pGEX-4T1 backbone forward sequencing primer
pGEX-4T1_R	GAGCTGCATGTGTCAGAGG	pGEX-4T1 backbone reverse sequencing primer
rs7373779_Reference_stemloop	TCATCCTTATCTTCCTTTTGGAAGATAAGGATGA	rs7373779 reference allele oligo with stemloop for pulldown assay
rs7373779_Alternate_stemloop	TCATCCTCATCTTCCTTTTGGAAGATGAGGATGA	rs7373779 alternate allele oligo with stemloop for pulldown assay
rs41312411_Reference_stemloop	CTCCCCCTCCCCAGTTTTCTGGGGAGGGGGAG	rs41312411 reference allele oligo with stemloop for pulldown assay
rs41312411_Alternate_stemloop	CTCCCCCTCGCCAGTTTTCTGGCGAGGGGGAG	rs41314211 alternate allele oligo with stemloop for pulldown assay
rs11710077_Reference_stemloop	GAGTTAGAGGAAGTCTTAAAATTTTTTTTAAGACTTCCTCTAACTC	rs11710077 reference allele oligo with stemloop for pulldown assay
rs11710077_Alternate_stemloop	GAGTTAGAGGTAGTCTTAAAATTTTTTTTAAGACTACCTCTAACTC	rs11710077 alternate allele oligo with stemloop for pulldown assay
rs6801957_Reference_stemloop	CTCTGCTGTTACCTATTTTTAGGTAACAGCAGAG	rs6801957 reference allele oligo with stemloop for pulldown assay
rs6801957_Alternate_stemloop	CTCTGCTGTCACCTATTTTTAGGTGACAGCAGAG	rs6801957 alternate allele oligo with stemloop for pulldown assay
