## Supplementary material for "Functional characterization of QT interval associated *SCN5A* enhancer variants identify combined additive effects": Dataset S2

### Sheet: Input sequence
Sequence_name	ID	Allele	Sequence
chr3:38552442-38552462	rs7373779	Reference	CCATCATCCTTATCTTCCAGA
chr3:38552442-38552462	rs7373779	Alternate	CCATCATCCTCATCTTCCAGA
chr3:38579736-38579756	rs41312411	Reference	ACTCCCCCTCCCCAGACTCCC
chr3:38579736-38579756	rs41312411	Alternate	ACTCCCCCTCGCCAGACTCCC
chr3:38616398-38616418	rs11710077	Reference	GAGTTAGAGGAAGTCTTAAAA
chr3:38616398-38616418	rs11710077	Alternate	GAGTTAGAGGTAGTCTTAAAA
chr3:38641520-38641540	rs13097780	Reference	AAATGGGGGTGCCTGAGACCG
chr3:38641520-38641540	rs13097780	Alternate	AAATGGGGGTCCCTGAGACCG
chr3:38725814-38725834	rs6801957	Reference	TCTCTGCTGTTACCTAGACAA
chr3:38725814-38725834	rs6801957	Alternate	TCTCTGCTGTCACCTAGACAA

### Sheet: in silico TF binding prediction
Sequence_name	ID	Allele	Motif_id	Motif_alt_id	sequence_name	Start	Stop	Strand	Score	p-value	q-value	Matched_sequence
chr3:38552442-38552462	rs7373779	Reference	MA0482.2	GATA4	hg38_dbSnp153Common_rs7373779	6	17	+	14.6423	3.51e-06	0.00182	ATCCTTATCTTC
chr3:38552442-38552462	rs7373779	Reference	MA0036.3	GATA2	hg38_dbSnp153Common_rs7373779	7	17	+	13.5204	4.56e-06	0.00261	TCCTTATCTTC
chr3:38552442-38552462	rs7373779	Reference	MA0037.4	Gata3	hg38_dbSnp153Common_rs7373779	6	17	+	12.2128	2.7e-05	0.014	ATCCTTATCTTC
chr3:38552442-38552462	rs7373779	Reference	MA1970.1	TRPS1	hg38_dbSnp153Common_rs7373779	6	17	+	11.8014	3.42e-05	0.0178	ATCCTTATCTTC
chr3:38552442-38552462	rs7373779	Reference	MA0766.2	GATA5	hg38_dbSnp153Common_rs7373779	7	16	-	11.7551	8.29e-05	0.0517	AAGATAAGGA
chr3:38552442-38552462	rs7373779	Reference	MA1104.2	GATA6	hg38_dbSnp153Common_rs7373779	5	17	+	11.7236	4.4e-05	0.0206	CATCCTTATCTTC
chr3:38579736-38579756	rs41312411	Reference	MA1522.1	MAZ	hg38_dbSnp153Common_rs41312411	3	13	+	17.2449	7.13e-07	0.000285	TCCCCCTCCCC
chr3:38579736-38579756	rs41312411	Reference	MA1653.1	ZNF148	hg38_dbSnp153Common_rs41312411	3	14	+	16.2449	1.83e-06	0.000699	TCCCCCTCCCCA
chr3:38579736-38579756	rs41312411	Reference	MA0079.5	SP1	hg38_dbSnp153Common_rs41312411	5	13	-	16.0612	5.17e-06	0.00266	GGGGAGGGG
chr3:38579736-38579756	rs41312411	Reference	MA0685.2	SP4	hg38_dbSnp153Common_rs41312411	5	13	-	15.8539	5.17e-06	0.00282	GGGGAGGGG
chr3:38579736-38579756	rs41312411	Reference	MA1961.1	PATZ1	hg38_dbSnp153Common_rs41312411	4	15	-	15.4944	3.97e-06	0.00145	CTGGGGAGGGGG
chr3:38579736-38579756	rs41312411	Reference	MA0516.3	SP2	hg38_dbSnp153Common_rs41312411	5	13	-	14.2921	1.22e-05	0.00678	GGGGAGGGG
chr3:38579736-38579756	rs41312411	Reference	MA0599.1	KLF5	hg38_dbSnp153Common_rs41312411	4	13	+	14.2041	1.19e-05	0.00649	CCCCCTCCCC
chr3:38579736-38579756	rs41312411	Reference	MA1965.1	SP5	hg38_dbSnp153Common_rs41312411	5	14	+	14.102	9.65e-06	0.00426	CCCCTCCCCA
chr3:38579736-38579756	rs41312411	Reference	MA0493.2	KLF1	hg38_dbSnp153Common_rs41312411	5	13	-	13.8989	2.18e-05	0.0124	GGGGAGGGG
chr3:38579736-38579756	rs41312411	Reference	MA0740.2	KLF14	hg38_dbSnp153Common_rs41312411	5	13	-	13.8764	1.51e-05	0.00781	GGGGAGGGG
chr3:38579736-38579756	rs41312411	Reference	MA0742.2	KLF12	hg38_dbSnp153Common_rs41312411	5	13	-	13.4045	1.62e-05	0.00888	GGGGAGGGG
chr3:38579736-38579756	rs41312411	Reference	MA1511.2	KLF10	hg38_dbSnp153Common_rs41312411	5	13	-	13.3708	1.99e-05	0.0111	GGGGAGGGG
chr3:38579736-38579756	rs41312411	Reference	MA1964.1	SMAD2	hg38_dbSnp153Common_rs41312411	10	19	+	12.5273	4.09e-05	0.011	CCCCAGACTC
chr3:38579736-38579756	rs41312411	Reference	MA1959.1	KLF7	hg38_dbSnp153Common_rs41312411	5	13	-	12.1461	4.37e-05	0.0232	GGGGAGGGG
chr3:38579736-38579756	rs41312411	Reference	MA0528.2	ZNF263	hg38_dbSnp153Common_rs41312411	4	15	-	11.8	3.74e-05	0.0154	CTGGGGAGGGGG
chr3:38579736-38579756	rs41312411	Reference	MA0039.4	KLF4	hg38_dbSnp153Common_rs41312411	3	14	+	11.4182	4.58e-05	0.0191	TCCCCCTCCCCA
chr3:38579736-38579756	rs41312411	Reference	MA1630.2	ZNF281	hg38_dbSnp153Common_rs41312411	3	14	-	9.65169	2.86e-05	0.0119	TGGGGAGGGGGA
chr3:38579736-38579756	rs41312411	Reference	MA0753.2	ZNF740	hg38_dbSnp153Common_rs41312411	1	13	+	9.32584	7.21e-05	0.0173	ACTCCCCCTCCCC
chr3:38579736-38579756	rs41312411	Reference	MA0753.2	ZNF740	hg38_dbSnp153Common_rs41312411	3	15	+	8.61798	9.86e-05	0.0173	TCCCCCTCCCCAG
chr3:38579736-38579756	rs41312411	Alternate	MA1964.1	SMAD2	hg38_dbSnp153Common_rs41312411_1	10	19	+	12.8364	2.35e-05	0.011	CGCCAGACTC
chr3:38579736-38579756	rs41312411	Alternate	MA1653.1	ZNF148	hg38_dbSnp153Common_rs41312411_1	3	14	+	11.8163	2.96e-05	0.00567	TCCCCCTCGCCA
chr3:38579736-38579756	rs41312411	Alternate	MA1522.1	MAZ	hg38_dbSnp153Common_rs41312411_1	3	13	+	9.95918	5.53e-05	0.0111	TCCCCCTCGCC
chr3:38616398-38616418	rs11710077	Reference	MA1937.1	ERF::HOXB13	hg38_dbSnp153Common_rs11710077	6	21	+	14.5	5.09e-06	0.00147	AGAGGAAGTCTTAAAA
chr3:38616398-38616418	rs11710077	Reference	MA1932.1	ELK1::HOXB13	hg38_dbSnp153Common_rs11710077	6	21	+	13.1538	7.23e-06	0.00212	AGAGGAAGTCTTAAAA
chr3:38616398-38616418	rs11710077	Reference	MA0645.1	ETV6	hg38_dbSnp153Common_rs11710077	6	15	+	10.6939	9.54e-05	0.0553	AGAGGAAGTC
chr3:38616398-38616418	rs11710077	Reference	MA0081.2	SPIB	hg38_dbSnp153Common_rs11710077	3	18	-	10.5285	6.04e-05	0.0157	TAAGACTTCCTCTAAC
chr3:38616398-38616418	rs11710077	Reference	MA0598.3	EHF	hg38_dbSnp153Common_rs11710077	3	17	-	10.4553	9.14e-05	0.0318	AAGACTTCCTCTAAC
chr3:38616398-38616418	rs11710077	Reference	MA0080.6	Spi1	hg38_dbSnp153Common_rs11710077	2	18	+	10.0976	7.35e-05	0.0163	AGTTAGAGGAAGTCTTA
chr3:38616398-38616418	rs11710077	Reference	MA1957.1	HOXB2::ELK1	hg38_dbSnp153Common_rs11710077	6	19	+	8.90164	6.97e-05	0.0288	AGAGGAAGTCTTAA
chr3:38616398-38616418	rs11710077	Reference	MA1958.1	HOXD12::ELK1	hg38_dbSnp153Common_rs11710077	5	21	+	8.24242	2.13e-05	0.00538	TAGAGGAAGTCTTAAAA
chr3:38641520-38641540	rs13097780	Reference	MA2002.1	Zfp335	hg38_dbSnp153Common_rs13097780	8	18	-	12.8293	2.67e-05	0.0133	TCTCAGGCACC
chr3:38641520-38641540	rs13097780	Alternate	MA0694.1	ZBTB7B	hg38_dbSnp153Common_rs13097780_1	2	13	-	10.2414	7.85e-05	0.0362	GGGACCCCCATT
chr3:38725814-38725834	rs6801957	Reference	MA1593.1	ZNF317	hg38_dbSnp153Common_rs6801957	1	12	-	15.3333	3.31e-06	0.000831	TAACAGCAGAGA
chr3:38725814-38725834	rs6801957	Reference	MA1725.1	ZNF189	hg38_dbSnp153Common_rs6801957	3	15	+	10.8571	6.3e-05	0.025	TCTGCTGTTACCT
chr3:38725814-38725834	rs6801957	Alternate	MA1593.1	ZNF317	hg38_dbSnp153Common_rs6801957_1	1	12	-	15.3972	3.07e-06	0.000831	TGACAGCAGAGA
chr3:38725814-38725834	rs6801957	Alternate	MA0774.1	MEIS2	hg38_dbSnp153Common_rs6801957_1	6	13	-	11.8448	5.61e-05	0.0384	GTGACAGC
chr3:38725814-38725834	rs6801957	Alternate	MA0775.1	MEIS3	hg38_dbSnp153Common_rs6801957_1	6	13	-	11.4231	6.81e-05	0.0461	GTGACAGC
TF highlighted in bold selected for binding assay based on higher cardiac (left ventricle) expression
# FIMO (Find Individual Motif Occurrences): Version 5.4.1 compiled on Aug 25 2021 at 17:37:39
# The format of this file is described at https://meme-suite.org/meme/doc/fimo-output-format.html.
# fimo --oc . --verbosity 1 --thresh 1.0E-4 JASPAR2022_CORE_vertebrates_non-redundant_v2.meme sequences.fa

### Sheet: DNA binding domains cloning
Gene	UniProt ID	Total amino acids	DNA binding domains (amino acids)	Cloned amino acids	Cloned amino acid sequence
GATA2	P23769	480	295-319; 349-373	271-410	LGGPASSFTPKQRSKARSCSEGRECVNCGATATPLWRRDGTGHYLCNACGLYHKMNGQNRPLIKPKRRLSAARRAGTCCANCQTTTTTLWRRNANGDPVCNACGLYYKLHNVNRPLTMKKEGIQTRNRKMSNKSKKSKKG
GATA4	P43694	442	217-241; 271-295	206-315	DMFDDFSEGRECVNCGAMSTPLWRRDGTGHYLCNACGLYHKMNGINRPLIKPQRRLSASRRVGLSCANCQTTTTTLWRRNAEGEPVCNACGLYMKLHGVPRPLAMRKEGI
GATA6	Q92908	595	390-414; 444-468	381-490	LEDLSESRECVNCGSIQTPLWRRDGTGHYLCNACGLYSKMNGLSRPLIKPQKRVPSSRRLGLSCANCHTTTTTLWRRNAEGEPVCNACGLYMKLHGVPRPLAMKKEGIQT
KLF4	O43474	513	430-454; 460-484; 490-512	411-513	EEPKPKRGRRSWPRKRTATHTCDYAGCGKTYTKSSHLKAHLRTHTGEKPYHCDWDGCGWKFARSDELTRHYRKHTGHRPFQCQKCDRAFSRSDHLALHMKRHF
KLF10	Q13118	480	369-393; 399-423; 429-451	341-480	LSPIAPAPGFSPSAAKVTPQIDSSRIRSHICSHPGCGKTYFKSSHLKAHTRTHTGEKPFSCSWKGCERRFARSDELSRHRRTHTGEKKFACPMCDRRFMRSDHLTKHARRHLSAKKLPNWQMEVSKLNDIALPPTPAPTQ
MAZ	P56270	477	190-212; 279-301; 307-329; 337-360; 366-388; 392-413	171-430	VAVAPVASALEKKTKSKGPYICALCAKEFKNGYNLRRHEAIHTGAKAGRVPSGAMKMPTMVPLSLLSVPQLSGAGGGGGEAGAGGGAAAVAAGGVVTTTASGKRIRKNHACEMCGKAFRDVYHLNRHKLSHSDEKPYQCPVCQQRFKRKDRMSYHVRSHDGAVHKPYNCSHCGKSFSRPDHLNSHVRQVHSTERPFKCEKCEAAFATKDRLRAHTVRHEEKVPCHVCGKMLSSAYISDHMKVHSQGPHHVCELCNKGTGE
SP1	P08047	785	626-650; 656-680; 686-708	601-730	REACTCPYCKDSEGRGSGDPGKKKQHICHIQGCGKVYGKTSHLRAHLRWHTGERPFMCTWSYCGKRFTRSDELQRHKRTHTGEKKFACPECPKRFMRSDHLSKHIKTHQNKKGGPGVALSVGTLPLDSGA
SP2	Q02086	613	525-549; 555-579; 585-607	501-613	RRMACTCPNCKDGEKRSGEQGKKKHVCHIPDCGKTFRKTSLLRAHVRLHTGERPFVCNWFFCGKRFTRSDELQRHARTHTGDKRFECAQCQKRFMRSDHLTKHYKTHLVTKNL
ELK1	P19419	428	5-86	1-110	MDPSVTLWQFLLQLLREQGNGHIISWTSRDGGEFKLVDAEEVARLWGLRKNKTNMNYDKLSRALRYYYDKNIIRKVSGQKFVYKFVSYPEVAGCSTEDCPPQPEVSVTST
ERF	P50548	548	27-107	1-130	MKTPADTGFAFPDWAYKPESSPGSRQIQLWHFILELLRKEEYQGVIAWQGDYGEFVIKDPDEVARLWGVRKCKPQMNYDKLSRALRYYYNKRILHKTKGKRFTYKFNFNKLVLVNYPFIDVGLAGGAVPQ
ETV6	P41212	452	339-420	321-452	SVSPPEEHAMPIGRIADCRLLWDYVYQLLSDSRYENFIRWEDKESKIFRIVDPNGLARLWGNHKNRTNMTYEKMSRALRHYYKLNIIRKEPGQRLLFRFMKTPDEIMSGRTDRLEHLESQELDEQIYQEDEC
SPI1	P17947	270	170-253	151-270	DGLEPGPGLLPGETGSKKKIRLYQFLLDLLRSGDMKDSIWWVDKDKGTFQFSSKHKEALAHRWGIQKGNRKKMTYQKMARALRNYGKTGEVKKVKKKLTYQFSGEVLGRGGLAERRHPPH
MEIS2	O14770	477	294-333	271-360	DKDKKRQKKRGIFPKVATNIMRAWLFQHLTHPYPSEEQKKQLAQDTGLTILQVNNWFINARRRIVQPMIDQSNRAGFLLDPSVSQGAAYS
MEIS3	Q99687	375	280-319	261-340	RRNKKRGIFPKVATNIMRAWLFQHLSHPYPSEEQKKQLAQDTGLTILQVNNWFINARRRIVQPMIDQSNRTGQGAAFSPE
ZNF189	O75820	626	148-170; 176-198; 204-226; 232-254; 260-282; 288-310; 316-338; 344-366; 372-394; 400-422; 456-478; 484-506; 512-534; 540-562; 568-590; 599-621	121-626	ESLTQEQRMFRENTNIIRKRPNSEEKCHKCEECGKGFVRKAHFIQHQRVHTGEKPFQCNECGKSFSRSSFVIEHQRIHTGERPYECNYCGKTFSVSSTLIRHQRIHTGERPYQCNQCKQSFSQRRSLVKHQRIHTGEKPHKCSDCGKAFSWKSHLIEHQRTHTGEKPYHCTKCKKSFSRNSLLVEHQRIHTGERPHKCGECGKAFRLSTYLIQHQKIHTGEKPFLCIECGKSFSRSSFLIEHQRIHTGERPYQCKECGKSFSQLCNLTRHQRIHTGDKPHKCEECGKAFSRSSGLIQHQRIHTREKTYPYNETKESFDPNCSLVIQQEVYPKEKSYKCDECGKTFSVSAHLVQHQRIHTGEKPYLCTVCGKSFSRSSFLIEHQRIHTGERPYLCRQCGK…
ZNF189	O75820	626	148-170; 176-198; 204-226; 232-254; 260-282; 288-310; 316-338; 344-366; 372-394; 400-422	121-440	ESLTQEQRMFRENTNIIRKRPNSEEKCHKCEECGKGFVRKAHFIQHQRVHTGEKPFQCNECGKSFSRSSFVIEHQRIHTGERPYECNYCGKTFSVSSTLIRHQRIHTGERPYQCNQCKQSFSQRRSLVKHQRIHTGEKPHKCSDCGKAFSWKSHLIEHQRTHTGEKPYHCTKCKKSFSRNSLLVEHQRIHTGERPHKCGECGKAFRLSTYLIQHQKIHTGEKPFLCIECGKSFSRSSFLIEHQRIHTGERPYQCKECGKSFSQLCNLTRHQRIHTGDKPHKCEECGKAFSRSSGLIQHQRIHTREKTYPYNETKESFDPN
ZNF189	O75820	626	456-478; 484-506; 512-534; 540-562; 568-590; 599-621	441-626	CSLVIQQEVYPKEKSYKCDECGKTFSVSAHLVQHQRIHTGEKPYLCTVCGKSFSRSSFLIEHQRIHTGERPYLCRQCGKSFSQLCNLIRHQGVHTGNKPHKCDECGKAFSRNSGLIQHQRIHTGEKPYKCEKCDKSFSQQRSLVNHQKIHAEVKTQETHECDACGEAFNCRISLIQHQKLHTAWMQ
